# Repeats Mimic Pathogen-Associated Patterns Across a Vast Evolutionary Landscape

**DOI:** 10.1101/2021.11.04.467016

**Authors:** Petr Šulc, Andrea Di Gioacchino, Alexander Solovyov, Sajid A. Marhon, Siyu Sun, Håvard T Lindholm, Raymond Chen, Amir Hosseini, Hua Jiang, Bao-Han Ly, Parinaz Mehdipour, Omar Abdel-Wahab, Nicolas Vabret, John LaCava, Daniel D. De Carvalho, Rémi Monasson, Simona Cocco, Benjamin D. Greenbaum

## Abstract

An emerging hallmark across human diseases – such as cancer, autoimmune and neurodegenerative disorders – is the aberrant transcription of typically silenced repetitive elements. Once active, a subset of repeats may be capable of “viral mimicry”: the display of pathogen-associated molecular patterns (PAMPs) that can, in principle, bind pattern recognition receptors (PRRs) of the innate immune system and trigger inflammation. Yet how to quantify the landscape of viral mimicry and how it is shaped by natural selection remains a critical gap in our understanding of both genome evolution and the immunological basis of disease. We propose a theoretical framework to quantify selective forces on virus-like features as the entropic cost a sequence pays to hold a non-self PAMP and show our approach can predict classes of viral-mimicry within the human genome and across eukaryotes. We quantify the breadth and conservation of viral mimicry across multiple species for the first time and integrate selective forces into predictive evolutionary models. We show HSATII and intact LINE-1 (L1) are under selection to maintain CpG motifs, and specific Alu families likewise maintain the proximal presence of inverted copies to form double-stranded RNA (dsRNA). We validate our approach by predicting high CpG L1 ligands of L1 proteins and the innate receptor *ZCCHC3*, and dsRNA present both intracellularly and as MDA5 ligands. We conclude viral mimicry is a general evolutionary mechanism whereby genomes co-opt pathogen-associated features generated by prone repetitive sequences, likely offering an advantage as a quality control system against transcriptional dysregulation.
