## Supplementary Table 6 for "Repeats Mimic Pathogen-Associated Patterns Across a Vast Evolutionary Landscape"

File Basename	NaCl concentration (mM)	Experiment type	Cell type	IgG HostSpecies	Colname	Replicate	Read length (bp)	Paired-end (yes/no)	Stranded (yes/no)
N2102Ep_Batch 1_300mM_ZCCHC3	300	ZCCHC3_RIP	N2102Ep clone 2/A6	rabbit	JL220826.001	rep1	250	yes	yes
N2102Ep_Batch 1_500mM_ZCCHC3	500	ZCCHC3_RIP	N2102Ep clone 2/A6	rabbit	JL220826.002	rep2	250	yes	yes
N2102Ep_Batch 2_300mM_ZCCHC3	300	ZCCHC3_RIP	N2102Ep clone 2/A6	rabbit	JL220826.005	rep3	250	yes	yes
N2102Ep_Batch 2_500mM_ZCCHC3	500	ZCCHC3_RIP	N2102Ep clone 2/A6	rabbit	JL220826.006	rep4	250	yes	yes
N2102Ep_Batch 1_300mM_rIgG	300	Mock_IP	N2102Ep clone 2/A6	rabbit	JL220826.003	rep1	250	yes	yes
N2102Ep_Batch 1_500mM_rIgG	500	Mock_IP	N2102Ep clone 2/A6	rabbit	JL220826.004	rep2	250	yes	yes
N2102Ep_Batch 2_300mM_rIgG	300	Mock_IP	N2102Ep clone 2/A6	rabbit	JL220826.007	rep3	250	yes	yes
N2102Ep_Batch 2_500mM_rIgG	500	Mock_IP	N2102Ep clone 2/A6	rabbit	JL220826.008	rep4	250	yes	yes
N2102Ep_Batch 1_300mM_total RNA	300	total RNA	N2102Ep clone 2/A6	n/a	JL220826.015	rep1	250	yes	yes
N2102Ep_Batch 1_500mM_total RNA	500	total RNA	N2102Ep clone 2/A6	n/a	JL220826.016	rep2	250	yes	yes
N2102Ep_Batch 2_300mM_total RNA	300	total RNA	N2102Ep clone 2/A6	n/a	JL220826.019	rep3	250	yes	yes
N2102Ep_Batch 2_500mM_total RNA	500	total RNA	N2102Ep clone 2/A6	n/a	JL220826.020	rep4	250	yes	yes
N2102Ep-1_S13	500	ORF1p_RIP	N2102Ep clone 2/A6	mouse	N2102Ep.1_S13	rep1	50	yes	no
N2102Ep-2_S14	500	ORF1p_RIP	N2102Ep clone 2/A6	mouse	N2102Ep.2_S14	rep2	50	yes	no
N2102Ep-3_S15	500	ORF1p_RIP	N2102Ep clone 2/A6	mouse	N2102Ep.3_S15	rep3	50	yes	no
N2102Ep-4_S16	500	ORF1p_RIP	N2102Ep clone 2/A6	mouse	N2102Ep.4_S16	rep4	50	yes	no
N2102Ep-b2_S17	500	total RNA	N2102Ep clone 2/A6	n/a	N2102Ep.b2_S17	rep1	50	yes	no
N2102Ep-b4_S18	500	total RNA	N2102Ep clone 2/A6	n/a	N2102Ep.b4_S18	rep2	50	yes	no
N2102Ep-bl1_S1	500	total RNA	N2102Ep clone 2/A6	n/a	N2102Ep.bl1_S1	rep1	50	yes	no
N2102Ep-bl2_S2	500	total RNA	N2102Ep clone 2/A6	n/a	N2102Ep.bl2_S2	rep2	50	yes	no
N2102Ep-bl3_S3	500	total RNA	N2102Ep clone 2/A6	n/a	N2102Ep.bl3_S3	rep3	50	yes	no
N2102Ep-bl4_S4	500	total RNA	N2102Ep clone 2/A6	n/a	N2102Ep.bl4_S4	rep4	50	yes	no
N2102Ep-mIgG1_S25	500	Mock_IP	N2102Ep clone 2/A6	mouse	N2102Ep.mIgG1_S25	rep1	50	yes	no
N2102Ep-mIgG2_S26	500	Mock_IP	N2102Ep clone 2/A6	mouse	N2102Ep.mIgG2_S26	rep2	50	yes	no
N2102Ep-mIgG3_S27	500	Mock_IP	N2102Ep clone 2/A6	mouse	N2102Ep.mIgG3_S27	rep3	50	yes	no
N2102Epanti-ORF2IP_S1	500	ORF2p_RIP	N2102Ep clone 2/A6	rabbit	N2102Epanti.ORF2IP_S1	rep1	50	yes	no
N2102Epanti-ORF2IP_S2	500	ORF2p_RIP	N2102Ep clone 2/A6	rabbit	N2102Epanti.ORF2IP_S2	rep2	50	yes	no
N2102Epanti-ORF2IP_S3	500	ORF2p_RIP	N2102Ep clone 2/A6	rabbit	N2102Epanti.ORF2IP_S3	rep3	50	yes	no
N2102Epanti-ORF2IP_S4	500	ORF2p_RIP	N2102Ep clone 2/A6	rabbit	N2102Epanti.ORF2IP_S4	rep4	50	yes	no
NTERA2-b5_S19	500	total RNA	NTERA-2 clone D1	n/a	NTERA2.b5_S19	rep1	50	yes	no
NTERA2-b7_S20	500	total RNA	NTERA-2 clone D1	n/a	NTERA2.b7_S20	rep2	50	yes	no
NTERA2-bl5_S5	500	total RNA	NTERA-2 clone D1	n/a	NTERA2.bl5_S5	rep3	50	yes	no
NTERA2-bl6_S6	500	total RNA	NTERA-2 clone D1	n/a	NTERA2.bl6_S6	rep4	50	yes	no
NTERA2-bl7_S7	500	total RNA	NTERA-2 clone D1	n/a	NTERA2.bl7_S7	rep5	50	yes	no
NTERA2-bl8_S8	500	total RNA	NTERA-2 clone D1	n/a	NTERA2.bl8_S8	rep6	50	yes	no
NTERA2-clD1-1_S9	500	ORF1p_RIP	NTERA-2 clone D1	mouse	NTERA2.clD1.1_S9	rep1	50	yes	no
NTERA2-clD1-2_S10	500	ORF1p_RIP	NTERA-2 clone D1	mouse	NTERA2.clD1.2_S10	rep2	50	yes	no
NTERA2-clD1-3_S11	500	ORF1p_RIP	NTERA-2 clone D1	mouse	NTERA2.clD1.3_S11	rep3	50	yes	no
NTERA2-clD1-4_S12	500	ORF1p_RIP	NTERA-2 clone D1	mouse	NTERA2.clD1.4_S12	rep4	50	yes	no
NTERA2-mIgG5_S28	500	Mock_IP	NTERA-2 clone D1	mouse	NTERA2.mIgG5_S28	rep1	50	yes	no
NTERA2-mIgG6_S29	500	Mock_IP	NTERA-2 clone D1	mouse	NTERA2.mIgG6_S29	rep2	50	yes	no
NTERA2-mIgG8_S30	500	Mock_IP	NTERA-2 clone D1	mouse	NTERA2.mIgG8_S30	rep3	50	yes	no
PA-1_PC-b12_S22	500	total RNA	PA-1	n/a	PA.1.PC.b12_S22	rep1	50	yes	no
PA-1_PC-b9_S21	500	total RNA	PA-1	n/a	PA.1.PC.b9_S21	rep2	50	yes	no
PA-1_PC-bl10_S10	500	total RNA	PA-1	n/a	PA.1.PC.bl10_S10	rep3	50	yes	no
PA-1_PC-bl11_S11	500	total RNA	PA-1	n/a	PA.1.PC.bl11_S11	rep4	50	yes	no
PA-1_PC-bl12_S12	500	total RNA	PA-1	n/a	PA.1.PC.bl12_S12	rep5	50	yes	no
PA-1_PC-bl9_S9	500	total RNA	PA-1	n/a	PA.1.PC.bl9_S9	rep6	50	yes	no
PA-1_PC-mIgG10_S32	500	Mock_IP	PA-1	mouse	PA.1.PC.mIgG10_S32	rep1	50	yes	no
PA-1_PC-mIgG11_S33	500	Mock_IP	PA-1	mouse	PA.1.PC.mIgG11_S33	rep2	50	yes	no
PA-1_PC-mIgG9_S31	500	Mock_IP	PA-1	mouse	PA.1.PC.mIgG9_S31	rep3	50	yes	no
PA-1-pluripotent-1_S1	500	ORF1p_RIP	PA-1	mouse	PA.1.pluripotent.1_S1	rep1	50	yes	no
PA-1-pluripotent-2_S2	500	ORF1p_RIP	PA-1	mouse	PA.1.pluripotent.2_S2	rep2	50	yes	no
PA-1-pluripotent-3_S3	500	ORF1p_RIP	PA-1	mouse	PA.1.pluripotent.3_S3	rep3	50	yes	no
PA-1-pluripotent-4_S4	500	ORF1p_RIP	PA-1	mouse	PA.1.pluripotent.4_S4	rep4	50	yes	no
rabbitIgGcontrol_1_S5	500	Mock_IP	N2102Ep clone 2/A6	rabbit	rabbitIgGcontrol_S5	rep1	50	yes	no
rabbitIgGcontrol_2_S6	500	Mock_IP	N2102Ep clone 2/A6	rabbit	rabbitIgGcontrol_S6	rep2	50	yes	no
rabbitIgGcontrol_3_S7	500	Mock_IP	N2102Ep clone 2/A6	rabbit	rabbitIgGcontrol_S7	rep3	50	yes	no
rabbitIgGcontrol_4_S8	500	Mock_IP	N2102Ep clone 2/A6	rabbit	rabbitIgGcontrol_S8	rep4	50	yes	no
