## Supplementary Table 2 for "Repeats Mimic Pathogen-Associated Patterns Across a Vast Evolutionary Landscape"

Contig	Sequence start	Sequence end	Repeat ID	Repeat name	Conservation mya
chr1	55662069	55665068			0
chr1	125072926	125075925			8.9
chr1	125079645	125082644	DF0000211+	HSATII+	8.9
chr1	125166295	125169294	DF0000211+	HSATII+	8.9
chr1	125178201	125181200	DF0000211+	HSATII+	8.9
chr1	143220190	143223189	DF0000211-	HSATII-	8.9
chr1	143311850	143314849			0
chr1	143501962	143504961			0
chr1	143538255	143541254			8.9
chr1	144138904	144141903			0
chr1	144327491	144330490			0
chr1	144635978	144638977			0
chr1	144813156	144816155	DF0000228-	L1M1_orf2-	6.6
chr1	224012483	224015482			8.9
chr10	38485339	38488338	DF0000211-	HSATII-	6.6
chr10	38489157	38492156	DF0000211-	HSATII-	0
chr10	38503048	38506047	DF0000211-	HSATII-	6.6
chr10	38508664	38511663			6.6
chr10	38513310	38516309	DF0000211-	HSATII-	6.6
chr10	38521371	38524370			0
chr10	38526056	38529055	DF0000211-	HSATII-	8.9
chr10	38575208	38578207			6.6
chr10	38586060	38589059	DF0000211-	HSATII-	8.9
chr10	38796591	38799590			6.6
chr10	38814643	38817642			6.6
chr10	38820442	38823441			8.9
chr10	38831068	38834067			6.6
chr10	38848000	38850999			6.6
chr10	38886485	38889484			6.6
chr10	41845164	41848163	DF0000211+	HSATII+	8.9
chr10	41851359	41854358	DF0000211+	HSATII+	8.9
chr10	42072676	42075675	DF0000211-	HSATII-	8.9
chr10	42169161	42172160	DF0000271+	L1MB4_5end+	8.9
chr10	42298315	42301314	DF0000211+	HSATII+	6.6
chr10	42308166	42311165			6.6
chr10_KI270824v1_alt	368	3367			8.9
chr10_KI270824v1_alt	65922	68921			8.9
chr10_ML143354v1_fix	122167	125166			6.6
chr10_ML143354v1_fix	125985	128984			0
chr10_ML143354v1_fix	139876	142875			6.6
chr10_ML143354v1_fix	145492	148491			6.6
chr10_ML143354v1_fix	150138	153137			6.6
chr10_ML143354v1_fix	158199	161198			0
chr10_ML143354v1_fix	162884	165883			8.9
chr10_ML143354v1_fix	171845	174844			6.6
chr10_ML143354v1_fix	178037	181036			6.6
chr10_ML143354v1_fix	185181	188180			0
chr10_ML143354v1_fix	193185	196184			6.6
chr10_ML143354v1_fix	197549	200548			6.6
chr10_ML143354v1_fix	204651	207650			0
chr10_ML143354v1_fix	212631	215630			6.6
chr10_ML143354v1_fix	217145	220144			6.6
chr10_ML143354v1_fix	224272	227271			0
chr10_ML143354v1_fix	237252	240251			6.6
chr10_ML143354v1_fix	244292	247291			8.9
chr10_ML143354v1_fix	248270	251269			6.6
chr10_ML143354v1_fix	259127	262126			8.9
chr11	50175784	50178783			0
chr11	96561726	96564725			0
chr11_KI270927v1_alt	29365	32364			0
chr11_ML143356v1_fix	19973	22972			0
chr12	39711318	39714317			0
chr12	128083636	128086635	DF0000909-	MER67C-	16.3
chr12	132155623	132158622	DF0001012-	MLT1G1-	0
chr12_ML143361v1_fix	62652	65651			0
chr13	22019516	22022515	DF0000844+	Tigger4+	16.3
chr13	45423482	45426481			16.3
chr13	78601476	78604475			13.8
chr14	20235816	20238815	DF0000315-	L1P1_5end-	0
chr14	34348094	34351093			13.8
chr14_GL000225v1_random	189295	192294			6.6
chr14_GL000225v1_random	196671	199670			6.6
chr14_KI270725v1_random	33455	36454			0
chr15	27305832	27308831			0
chr15	28148164	28151163	DF0000156+	HAL1M8+	0
chr15	94242703	94245702			0
chr15_KI270905v1_alt	281606	284605			0
chr15_KN538374v1_fix	281606	284605			0
chr16	1735273	1738272			0
chr16	32282049	32285048			0
chr16	32644799	32647798			0
chr16	33332727	33335726			0
chr16	33389266	33392265			0
chr16	33488040	33491039			0
chr16	34067967	34070966	DF0000211-	HSATII-	8.9
chr16	34077162	34080161	DF0000211-	HSATII-	8.9
chr16	34092294	34095293			8.9
chr16	34452331	34455330	DF0000211-	HSATII-	8.9
chr16	34482987	34485986	DF0000211-	HSATII-	8.9
chr16	34573278	34576277	DF0000211-	HSATII-	8.9
chr16	34608739	34611738	DF0000211+	HSATII+	8.9
chr16	34628801	34631800			8.9
chr16	34657870	34660869	DF0000211+	HSATII+	8.9
chr16	34720161	34723160	DF0000211+	HSATII+	8.9
chr16	34767404	34770403	DF0000211+	HSATII+	8.9
chr16	34862580	34865579	DF0000211+	HSATII+	8.9
chr16	34906028	34909027	DF0000211+	HSATII+	8.9
chr16	34954020	34957019	DF0000211+	HSATII+	8.9
chr16	36132837	36135836	DF0000211+	HSATII+	8.9
chr16	36192061	36195060	DF0000211+	HSATII+	8.9
chr16	36234566	36237565	DF0000211+	HSATII+	8.9
chr16	46388671	46391670	DF0000211-	HSATII-	8.9
chr16	46463571	46466570			8.9
chr16_KI270728v1_random	233549	236548			0
chr16_KI270728v1_random	904724	907723			0
chr17	1308662	1311661	DF0000699+	MER103C+	0
chr17	13781420	13784419			13.8
chr17	21851327	21854326			8.9
chr17	21965679	21968678			6.6
chr17	26866538	26869537			6.6
chr17_KI270729v1_random	31105	34104			0
chr17_KI270729v1_random	35698	38697			6.6
chr17_KI270729v1_random	46456	49455			6.6
chr17_KI270729v1_random	64431	67430			8.9
chr17_KI270729v1_random	141198	144197			8.9
chr17_KI270729v1_random	211220	214219			6.6
chr17_KI270729v1_random	253658	256657			13.8
chr17_KI270730v1_random	54411	57410			13.8
chr17_KI270862v1_alt	250688	253687			0
chr17_KV766196v1_fix	45531	48530			0
chr18	25350326	25353325			13.8
chr19	431186	434185			0
chr19	7033977	7036976			0
chr19	7052463	7055462			0
chr1_KI270709v1_random	6475	9474			8.9
chr1_KI270712v1_random	90058	93057			0
chr1_KI270761v1_alt	53495	56494			0
chr1_KI270765v1_alt	146724	149723			0
chr2	68448949	68451948			0
chr2	86913960	86916959			13.8
chr2	87360713	87363712			0
chr2	89784039	89787038	DF0000211+	HSATII+	8.9
chr2	89813152	89816151			6.6
chr2	90380053	90383052	DF0000211-	HSATII-	8.9
chr2	91419792	91422791			8.9
chr2	92080011	92083010	DF0000211+	HSATII+	8.9
chr2	118302738	118305737			0
chr2	169465518	169468517			0
chr2	192682004	192685003			0
chr20	31080284	31083283			6.6
chr20	31088016	31091015			6.6
chr20	31093629	31096628			6.6
chr20	31099404	31102403			6.6
chr20	31165381	31168380	DF0000211-	HSATII-	6.6
chr20	31172641	31175640	DF0000211-	HSATII-	6.6
chr20	31189585	31192584	DF0000211-	HSATII-	0
chr20	31202159	31205158			8.9
chr20	31206420	31209419	DF0000211-	HSATII-	6.6
chr20	31211789	31214788	DF0000211-	HSATII-	0
chr20	31221133	31224132	DF0000211-	HSATII-	6.6
chr20	31242291	31245290			8.9
chr21	7932511	7935510			6.6
chr21	7947056	7950055			6.6
chr21	8208673	8211672			16.3
chr21	8401633	8404632			0
chr21	8441973	8444972			0
chr21	8662132	8665131			0
chr21	10651744	10654743			6.6
chr21	10657046	10660045			8.9
chr21	10669071	10672070			6.6
chr21	10673278	10676277			6.6
chr21	10682874	10685873			6.6
chr21	10728238	10731237			6.6
chr21_ML143377v1_fix	448758	451757			0
chr21_ML143377v1_fix	489098	492097			0
chr22	10717235	10720234			6.6
chr22	10722558	10725557	DF0000211+	HSATII+	6.6
chr22	16264609	16267608	DF0000211+	HSATII+	8.9
chr22	16332424	16335423	DF0000211+	HSATII+	8.9
chr22	16369920	16372919	DF0000211-	HSATII-	8.9
chr22	18730660	18733659			0
chr22	19725301	19728300			0
chr22_KI270733v1_random	124945	127944			16.3
chr22_KI270733v1_random	176118	179117			0
chr22_KI270737v1_random	12899	15898			8.9
chr22_KI270737v1_random	33870	36869			6.6
chr22_KI270737v1_random	50410	53409			8.9
chr22_KI270738v1_random	44238	47237			8.9
chr22_ML143378v1_fix	139822	142821			8.9
chr22_ML143378v1_fix	206358	209357			8.9
chr22_ML143378v1_fix	304430	307429			8.9
chr22_ML143378v1_fix	341926	344925			8.9
chr2_KI270716v1_random	6904	9903			8.9
chr2_KI270772v1_alt	19457	22456			8.9
chr2_KI270894v1_alt	191700	194699			8.9
chr2_KQ031384v1_fix	474557	477556			6.6
chr2_ML143342v1_fix	39929	42928			0
chr3	11003	14002	DF0001137-	TAR1-	16.3
chr3	11941614	11944613			0
chr3	56513104	56516103	DF0000635+	L1ME3Cz_3end+	0
chr3	96619382	96622381	DF0000721+	MER124+	0
chr3	169769753	169772752			6.6
chr3	183955636	183958635			6.6
chr3_JH636055v2_alt	41885	44884			0
chr4	49646131	49649130			8.9
chr4	70620139	70623138			0
chr4	74560276	74563275	DF0000249+	L1M4c_5end+	0
chr4	166664312	166667311	DF0000777+	L1MEd_5end+	16.3
chr4	186432422	186435421			0
chr4_ML143344v1_fix	7741	10740			0
chr4_ML143348v1_fix	20890	23889			0
chr4_ML143349v1_fix	209505	212504			0
chr5	1045405	1048404			6.6
chr5	45371821	45374820			0
chr5	92343225	92346224			0
chr5	106387184	106390183	DF0000038+	AluSc8+	0
chr5	181088683	181091682			0
chr5_KI270792v1_alt	63912	66911			6.6
chr6_KB021644v2_alt	48194	51193			0
chr7	15528669	15531668			13.8
chr7	35309922	35312921			16.3
chr7	54394909	54397908	DF0000282+	L1MCa_5end+	0
chr7	57486454	57489453			8.9
chr7	57490307	57493306			8.9
chr7	58062511	58065510	DF0000211+	HSATII+	8.9
chr7	58114351	58117350	DF0000211+	HSATII+	8.9
chr7	60914426	60917425			8.9
chr7	61066982	61069981	DF0000211-	HSATII-	8.9
chr7	62307732	62310731			8.9
chr7	62353322	62356321			8.9
chr7	62404435	62407434	DF0000211-	HSATII-	8.9
chr7	62440181	62443180	DF0000211+	HSATII+	8.9
chr7	65225823	65228822	DF0000347-	L1PB1_3end-	0
chr7	142041821	142044820			0
chr7	158914322	158917321			0
chr7_KI270803v1_alt	3701	6700			0
chr8	121200198	121203197	DF0000259+	L1MA4_3end+	0
chr8	129495513	129498512	DF0000304+	L1ME4b_3end+	0
chr8	137235441	137238440			0
chr9	40599315	40602314			0
chr9	43323289	43326288	DF0000211+	HSATII+	8.9
chr9	43345048	43348047			8.9
chr9	63037943	63040942			0
chr9	64722149	64725148			0
chr9	65208259	65211258			0
chr9	65810970	65813969			0
chr9	103012701	103015700			0
chr9	135836160	135839159			8.9
chr9	136579471	136582470			0
chr9_ML143353v1_fix	6567	9566			0
chrUn_GL000216v2	20622	23621			13.8
chrUn_GL000216v2	30652	33651			6.6
chrUn_GL000216v2	39534	42533			8.9
chrUn_GL000216v2	47842	50841			8.9
chrUn_GL000216v2	59284	62283			6.6
chrUn_GL000216v2	66077	69076			6.6
chrUn_GL000216v2	71052	74051			0
chrUn_GL000216v2	83502	86501			6.6
chrUn_GL000220v1	114179	117178			0
chrUn_GL000220v1	158151	161150			0
chrUn_KI270438v1	59426	62425			6.6
chrUn_KI270438v1	64451	67450			6.6
chrUn_KI270438v1	109229	112228			6.6
chrUn_KI270442v1	11266	14265			6.6
chrUn_KI270442v1	42858	45857			6.6
chrUn_KI270442v1	74741	77740			6.6
chrUn_KI270442v1	80302	83301			6.6
chrUn_KI270747v1	51847	54846			8.9
chrUn_KI270749v1	140982	143981			0
chrUn_KI270756v1	25124	28123			8.9
chrUn_KI270756v1	65380	68379			6.6
chrX	1175593	1178592			16.3
chrX	2279255	2282254			0
chrX	2843495	2846494			16.3
chrX	54912796	54915795	DF0000347+	L1PB1_3end+	0
chrX	89201362	89204361			8.9
chrX	115402535	115405534	DF0001018+	MLT1J+	0
chrX	131135593	131138592	DF0000250+	L1M4_orf2+	0
chrX	155468538	155471537			0
chrX_ML143382v1_fix	15427	18426			0
chrX_ML143383v1_fix	26905	29904			16.3
chrX_ML143384v1_fix	3576	6575			0
chrX_ML143385v1_fix	6037	9036			0
chrY	1175593	1178592			16.3
chrY	2279255	2282254			0
chrY	6534838	6537837			8.9
chrY	11486603	11489602			8.9
chrY	11514158	11517157			8.9
chrY	11536909	11539908			0
chrY	11737023	11740022	DF0000211-	HSATII-	6.6
chrY	11745387	11748386	DF0000211-	HSATII-	8.9
chrY	17273117	17276116			0
chrY	56755483	56758482			0
chrY	56825806	56828805			6.6
chrY_KN196487v1_fix	39054	42053			6.6
