## Supplementary Table 1 for "Repeats Mimic Pathogen-Associated Patterns Across a Vast Evolutionary Landscape"

Repeat ID	CpG force consensus	CpG force mean inserts	DS force consensus	DS force mean inserts
DF0000002	-0.00673	-0.63641	0.0951038	0.125504036
DF0000003	-0.01396	-1.02273	0.245982	0.150105368
DF0000004	-0.98292	-1.6522	0.10107	0.108039738
DF0000005	-0.6617	-1.8014	0.172299	0.138356559
DF0000006	-2.63332	-2.05137	0.303819	0.071813225
DF0000007	-0.48256	-1.85215	0.177512	0.133225011
DF0000010	-4.55876	-1.91181	0.30635	0.106751019
DF0000011	-0.81367	-1.84683	-0.0117842	0.090517044
DF0000014	-1.81606	-1.64327	0.0526591	0.081015653
DF0000015	-0.85298	-0.92463	0.0676852	0.050663978
DF0000016	-0.57938	-1.91776	0.0399014	0.092391888
DF0000017	-1.16083	-1.6989	0.0315955	0.08699006
DF0000018	-3.32791	-1.86757	0.0987463	0.080484723
DF0000019	-2.39167	-1.97448	0.207372	0.085145699
DF0000020	-3.33143	-1.83984	0.219123	0.080747406
DF0000021	-3.79599	-1.84102	0.125272	0.083462762
DF0000023	-0.8773	-1.74712	0.244161	0.154125691
DF0000024	-1.77094	-1.95574	0.133251	0.077186792
DF0000027	-3.96083	-1.98336	0.070108	0.051122486
DF0000028	-2.00681	-1.81417	0.255125	0.102267234
DF0000029	-1.86018	-1.32014	-0.0918444	0.049318256
DF0000034	-0.65433	-1.96494	0.181856	0.13352714
DF0000035	-0.43877	-2.05422	0.181033	0.120960234
DF0000036	-0.66067	-2.11291	0.165113	0.115515472
DF0000037	-0.07918	-1.0208	0.239363	0.137453477
DF0000038	0.01784	-0.94734	0.0977693	0.146315318
DF0000039	-0.00016	-1.10165	0.244701	0.140575696
DF0000040	-0.12631	-1.15121	0.0748906	0.13130981
DF0000041	-0.16259	-1.1403	0.0815163	0.126000428
DF0000042	-0.05219	-1.05616	0.178165	0.143893672
DF0000043	-0.18145	-1.26595	0.0890645	0.135626615
DF0000044	-0.21968	-1.07802	0.071046	0.113085295
DF0000045	-0.11998	-1.23477	0.0784116	0.130739567
DF0000046	-0.04424	-0.99788	0.109467	0.140759203
DF0000047	-0.14073	-1.31553	0.227721	0.137928792
DF0000048	-0.19661	-1.30613	0.0705521	0.118320727
DF0000049	-0.0096	-1.0983	0.242824	0.13994525
DF0000050	0.0162	-1.1003	0.239012	0.14151998
DF0000051	-0.21055	-1.40748	0.211228	0.127302918
DF0000052	-0.12942	-1.52513	0.234643	0.141149214
DF0000053	-0.03308	-0.16519	0.260594	0.209445742
DF0000054	-0.07597	-0.83298	0.251444	0.173187053
DF0000055	-0.05378	-0.19402	0.0783151	0.067583567
DF0000056	-0.10475	-0.49896	0.0769993	0.076274445
DF0000057	0.07201	-0.70536	0.115932	0.14039497
DF0000058	0.05845	-0.53879	0.107108	0.129898069
DF0000060	0.09985	-0.44123	0.0372823	0.0841232
DF0000063	-0.15224	-1.25036	0.0879045	0.131661213
DF0000064	-0.12915	-0.7128	0.0698208	0.095092977
DF0000065	-0.16353	-0.88287	0.097261	0.104481996
DF0000066	0.05202	-0.44608	0.101845	0.114744287
DF0000067	-1.32743	-1.94779	0.0747299	0.080663272
DF0000068	-1.1532	-1.94068	0.181551	0.082390266
DF0000069	-2.255	-1.94014	0.080026	0.096709358
DF0000071	-2.75289	-2.10451	0.166951	0.085488217
DF0000072	-2.29634	-1.95046	0.200258	0.108222956
DF0000074	-2.14742	-2.11677	0.0414648	0.074767443
DF0000079	-2.16495	-2.20502	0.10605	0.075721742
DF0000080	-0.79156	-1.86263	0.223723	0.070202545
DF0000081	-2.49563	-1.82009	0.220797	0.074748896
DF0000082	-1.38359	-2.05055	0.789554	0.131459279
DF0000083	-1.86391	-1.90661	0.429745	0.137957646
DF0000086	-3.59038	-1.94055	0.101281	0.076181676
DF0000087	-2.55787	-2.09648	0.0710803	0.083280417
DF0000088	-2.2148	-2.18979	0.12555	0.064335092
DF0000089	-1.24764	-1.97094	0.306296	0.106237063
DF0000090	-1.19562	-1.87733	0.169644	0.075987776
DF0000091	-1.17693	-1.89478	0.31326	0.091412532
DF0000092	-1.97135	-1.8337	0.398431	0.075084681
DF0000093	-1.09752	-2.08284	0.0993301	0.082518109
DF0000094	-1.35835	-2.03072	0.114448	0.087801808
DF0000095	-1.73383	-1.97126	0.112482	0.08123912
DF0000097	-2.14989	-1.90457	0.183065	0.063198962
DF0000098	-2.27631	-1.97451	0.321706	0.071059601
DF0000099	-2.14021	-2.00641	0.262486	0.084295278
DF0000100	-2.49256	-1.95776	0.27521	0.074951947
DF0000101	-2.69759	-2.23305	0.0360195	0.087531247
DF0000102	-2.83377	-1.99742	0.079595	0.078872301
DF0000103	-1.72384	-1.90332	0.238694	0.086221191
DF0000104	-1.48581	-1.94201	0.173575	0.07036018
DF0000105	-2.41629	-1.99837	0.201726	0.098825825
DF0000107	-1.60541	-1.93744	0.201231	0.101269279
DF0000108	-2.40739	-1.71943	0.0259017	0.114480132
DF0000109	-2.37649	-1.94995	0.08822	0.080818241
DF0000110	-4.52507	-1.97633	0.0587548	0.090442152
DF0000114	-2.28825	-2.32117	0.218562	0.097017353
DF0000115	-2.29633	-2.0472	0.0589268	0.10602239
DF0000116	-5.24729	-2.29832	0.148738	0.09515981
DF0000117	-2.0522	-2.22988	0.00598931	0.098879572
DF0000118	-3.79304	-2.20498	0.0142381	0.091381775
DF0000119	-2.38372	-2.1914	0.0899063	0.097223666
DF0000120	-5.1975	-2.18631	0.0637591	0.084138221
DF0000138	-1.21763	-1.86338	0.77983	0.105760794
DF0000139	-0.75102	-1.44704	0.676326	0.094877237
DF0000142	-0.23732	-1.88207	0.20382	0.125154516
DF0000145	-1.7919	-2.1158	0.0343832	0.08822005
DF0000146	-1.23988	-2.21887	0.0985425	0.108472794
DF0000147	-0.64001	-1.52014	0.163693	0.178343856
DF0000148	-0.92253	-1.5347	0.117765	0.119198936
DF0000150	-0.90557	-1.02672	0.0616706	0.139013633
DF0000152	-0.75487	-1.34508	0.0655281	0.106218656
DF0000154	-3.68078	-2.08274	0.360819	0.127745486
DF0000155	-3.24165	-2.12986	0.297248	0.098054867
DF0000156	-4.10784	-2.01689	0.33689	0.123142009
DF0000157	-2.35746	-2.11223	0.176734	0.114600195
DF0000158	-1.76436	-2.13805	0.178241	0.083215931
DF0000160	-1.48563	-2.09314	0.12283	0.083293157
DF0000162	-3.2321	-2.27368	0.00424888	0.087342461
DF0000163	-1.55133	-1.69299	0.0457034	0.094111485
DF0000169	-1.40953	-1.75748	0.0849675	0.085394947
DF0000170	-1.57807	-1.56031	0.0992074	0.109136965
DF0000171	-2.75146	-2.16238	0.118088	0.084366257
DF0000172	-2.09574	-2.10908	0.198422	0.111935192
DF0000173	-1.28974	-2.03648	0.145007	0.142927699
DF0000174	-1.06384	-1.39716	0.0617501	0.101406734
DF0000175	-1.06887	-1.6178	0.0707098	0.067694316
DF0000181	-1.52348	-1.77124	0.232158	0.133066046
DF0000182	-1.3999	-1.66582	0.0792049	0.145950831
DF0000183	-0.88565	-1.27137	0.163898	0.172691552
DF0000184	-1.00685	-1.77603	0.143873	0.124428129
DF0000185	-1.55352	-1.72462	0.168343	0.125697285
DF0000186	-1.46404	-1.66843	0.126537	0.121505126
DF0000187	-1.13333	-2.1809	0.120635	0.07530948
DF0000188	-1.31119	-1.43567	0.0635218	0.093038706
DF0000189	-0.9294	-1.53006	0.0554921	0.083590726
DF0000192	-1.34597	-1.6212	0.0792228	0.104172804
DF0000193	-1.84443	-1.69336	0.0391819	0.089136682
DF0000194	-1.27098	-1.77339	0.0543682	0.095897129
DF0000195	-1.3726	-1.64759	0.062762	0.120658359
DF0000196	-1.08498	-1.7093	0.0256907	0.070464263
DF0000197	-1.06299	-1.73654	0.0580996	0.076418087
DF0000198	-1.8366	-2.24019	0.0627969	0.085656269
DF0000199	-1.27711	-1.9991	0.125867	0.079977555
DF0000200	-1.72518	-1.9698	-0.0180551	0.079956842
DF0000201	-3.18159	-2.18714	0.304497	0.086749622
DF0000203	-2.32262	-2.28816	0.137491	0.104359532
DF0000204	-1.71352	-1.98712	0.12651	0.098309572
DF0000205	-1.06038	-1.41079	0.0191241	0.091873351
DF0000211	1.03538	0.18708	-0.615255	0.05045436
DF0000212	-0.02484	-1.07464	0.535876	0.11158524
DF0000213	-2.34628	-2.11956	0.357195	0.118563572
DF0000214	-2.39091	-2.20418	0.0856856	0.084875575
DF0000215	-1.69555	-2.05272	0.206139	0.148071319
DF0000216	-2.14253	-2.06512	0.00954429	0.132527391
DF0000217	-2.08962	-2.11155	0.134913	0.099457989
DF0000218	-1.57774	-2.07324	0.207561	0.064466792
DF0000219	-1.69633	-2.13075	0.436811	0.076994691
DF0000220	-1.3574	-1.97924	0.0964976	0.075303451
DF0000221	-1.53429	-1.76359	0.145572	0.074731237
DF0000222	-1.64913	-1.89286	0.11525	0.072048733
DF0000223	-1.22402	-1.7082	0.0817612	0.067622447
DF0000224	-2.54096	-1.98813	0.42432	0.074093946
DF0000225	-1.51162	-1.5462	0.306137	0.139785043
DF0000226	-0.75149	-1.47035	0.129678	0.148201604
DF0000227	-2.46987	-2.49669	0.117747	0.139189954
DF0000228	-4.6281	-2.26999	0.019423	0.110257942
DF0000229	-1.94891	-1.84759	0.0687146	0.168301122
DF0000230	-3.01845	-2.53293	0.119553	0.112955004
DF0000231	-1.46847	-1.89523	0.0941626	0.10880871
DF0000232	-2.57184	-2.60398	0.171324	0.132534245
DF0000233	-3.86118	-2.58902	-0.0138454	0.115198329
DF0000234	-2.4654	-2.50917	0.0773317	0.119671479
DF0000235	-1.93887	-2.18135	0.0242638	0.085959606
DF0000236	-4.60921	-2.2196	0.0235348	0.121756011
DF0000237	-3.42236	-2.87978	0.0803245	0.10883359
DF0000238	-2.82528	-2.50571	0.297861	0.126139658
DF0000239	-3.23281	-2.33374	0.138766	0.133886566
DF0000240	-2.36495	-2.34704	0.307664	0.125086856
DF0000241	-2.71715	-2.38092	-0.0367468	0.105795893
DF0000242	-4.18361	-2.52961	0.158262	0.120504244
DF0000243	-2.6749	-2.39384	0.0630817	0.132422561
DF0000245	-4.68828	-2.2739	0.163797	0.122253137
DF0000246	-3.89002	-2.1144	0.312761	0.123584283
DF0000247	-2.63721	-2.18461	0.148711	0.116543578
DF0000248	-3.02978	-2.36293	0.0398158	0.115499979
DF0000251	-3.07568	-2.08814	0.0717759	0.106952262
DF0000252	-1.79732	-2.06157	0.120377	0.097944663
DF0000253	-3.09301	-2.08419	0.122498	0.132092913
DF0000254	-2.71394	-2.15123	0.2842	0.130814075
DF0000255	-2.92325	-1.89224	0.146176	0.082024052
DF0000256	-2.94012	-2.11476	0.0500968	0.084380749
DF0000257	-2.51833	-2.09892	0.261098	0.115760298
DF0000258	-2.49267	-2.05546	0.112218	0.081177665
DF0000262	-2.46665	-2.09899	0.0813263	0.085417412
DF0000263	-3.53766	-1.93185	0.101792	0.093259339
DF0000264	-3.46077	-1.99663	0.0281193	0.082840236
DF0000267	-3.47905	-1.96171	0.0636876	0.082309406
DF0000268	-3.46428	-1.88091	0.0687361	0.091504723
DF0000270	-3.45075	-1.84253	0.129106	0.091992913
DF0000271	-4.34776	-2.45573	0.36862	0.128857315
DF0000275	-3.8076	-1.93931	0.165878	0.083450503
DF0000278	-3.03766	-2.21767	0.0639262	0.107320532
DF0000279	-4.51867	-1.91015	0.0880454	0.099443515
DF0000280	-4.52522	-1.93641	0.121442	0.087054026
DF0000281	-4.494	-1.91493	0.119316	0.089999707
DF0000282	-2.96369	-2.21626	0.12448	0.140674403
DF0000283	-3.43881	-2.30176	0.1228	0.125471074
DF0000287	-3.66848	-1.82907	0.00804808	0.077602496
DF0000288	-4.38537	-2.22847	0.274035	0.149845707
DF0000289	-3.90684	-1.94848	0.0901452	0.091030715
DF0000290	-4.18023	-2.17678	0.166376	0.143492664
DF0000291	-2.383	-2.41002	0.174526	0.126067684
DF0000300	-2.8001	-1.85859	0.210156	0.094881558
DF0000302	-3.3547	-1.88918	0.0190638	0.097467853
DF0000303	-3.00458	-1.84746	0.126324	0.080001028
DF0000307	-2.43967	-2.37113	0.08396	0.116802308
DF0000308	-2.58356	-2.11154	0.137825	0.127569733
DF0000309	-3.3346	-2.15557	0.114644	0.110312875
DF0000310	-3.5669	-2.15985	0.104024	0.113956465
DF0000311	-2.94785	-2.1068	0.104763	0.109458833
DF0000312	-2.17072	-2.07065	0.149818	0.109038908
DF0000313	-2.37904	-2.15032	0.178531	0.124842452
DF0000314	-2.65781	-2.26934	0.301044	0.129388674
DF0000315	-0.86676	-1.14948	0.280537	0.152248542
DF0000317	-0.97334	-1.79367	0.202741	0.13796939
DF0000318	-0.94846	-1.76022	0.245141	0.114921887
DF0000319	-1.38227	-2.13058	0.180219	0.145114565
DF0000321	-2.11111	-2.3965	0.128089	0.110667253
DF0000322	-2.24041	-2.43092	0.0660088	0.122846588
DF0000323	-1.81568	-2.41674	0.0158233	0.109623392
DF0000324	-1.7859	-2.45183	0.0698182	0.113996868
DF0000325	-1.63609	-1.87426	-0.0455515	0.152825623
DF0000326	-4.74858	-2.21562	0.0570764	0.112922961
DF0000327	-1.66336	-1.9438	0.209094	0.133494053
DF0000328	-1.52357	-2.14127	0.074405	0.137288851
DF0000329	-1.6785	-1.96976	0.205422	0.131396895
DF0000330	-1.70225	-2.1267	0.219409	0.126884959
DF0000331	-1.82764	-2.05851	0.218268	0.128295036
DF0000332	-1.4765	-2.41921	0.275264	0.134019731
DF0000333	-1.43357	-1.86706	0.219769	0.127201861
DF0000334	-2.56951	-2.54813	0.24014	0.128557846
DF0000335	-1.81278	-1.98383	0.208425	0.127883546
DF0000336	-2.5787	-2.01593	0.220889	0.123767858
DF0000337	-1.8307	-1.9617	0.227013	0.127662804
DF0000338	-1.7568	-2.39823	0.181078	0.127613093
DF0000339	-1.6135	-1.60448	0.306005	0.168210497
DF0000340	-1.73901	-1.86142	0.312714	0.189710601
DF0000341	-1.40915	-1.63904	0.313723	0.187034599
DF0000342	-1.42303	-1.6623	0.319419	0.155357218
DF0000343	-1.15579	-1.73281	0.314167	0.15899748
DF0000344	-1.33552	-1.85086	0.314123	0.169023919
DF0000345	-1.34874	-1.82433	0.329062	0.161855992
DF0000346	-1.73376	-1.89972	0.223706	0.169787824
DF0000347	-1.96888	-1.85022	0.146757	0.145300698
DF0000348	-2.46014	-1.96065	0.146331	0.131422282
DF0000349	-2.19354	-1.99215	0.136096	0.131564648
DF0000350	-2.35876	-1.9745	0.181306	0.125798739
DF0000351	-1.40498	-2.33104	0.109528	0.140182406
DF0000352	-2.0052	-2.33133	0.145079	0.130545891
DF0000354	-3.11784	-2.19874	0.0550436	0.111415801
DF0000355	-1.4477	-1.9759	0.217896	0.144322005
DF0000356	-2.01415	-2.43284	0.170333	0.124342171
DF0000357	-3.45976	-2.26485	0.211095	0.121478683
DF0000358	-3.68663	-2.0057	0.206784	0.124410421
DF0000359	-1.79038	-1.95003	0.330273	0.121650813
DF0000360	-1.50384	-1.98929	0.091028	0.112588781
DF0000361	-2.27734	-1.99495	0.0587387	0.105071398
DF0000363	-1.6997	-1.98127	0.183944	0.084210144
DF0000364	-2.71286	-2.05381	0.151079	0.083390577
DF0000365	-2.7595	-2.02342	0.12493	0.082690921
DF0000366	-3.08438	-2.05471	0.158852	0.077057867
DF0000367	-3.03716	-1.76488	0.088242	0.076156709
DF0000368	-1.69855	-1.92756	0.196018	0.085764656
DF0000369	-2.63847	-1.77209	0.11277	0.084060042
DF0000370	-1.71879	-2.22327	0.333474	0.135346044
DF0000371	-1.40168	-2.13322	0.313991	0.149212677
DF0000372	-2.67178	-2.173	0.012437	0.081176208
DF0000375	-0.5711	-1.55804	0.0329072	0.156675808
DF0000376	-2.12363	-2.1308	0.00174695	0.083472916
DF0000377	-3.83807	-2.14113	0.189813	0.083452839
DF0000378	-2.33937	-2.03637	0.0891985	0.10496807
DF0000379	-2.30095	-1.93384	0.0570078	0.104985132
DF0000380	-1.90112	-2.08114	-0.0580262	0.084591543
DF0000381	-1.82189	-2.35485	0.0735767	0.099891972
DF0000383	-3.26657	-2.04011	0.208213	0.09953281
DF0000388	-2.37143	-2.09057	-0.0489018	0.067538561
DF0000390	-0.76776	-1.63532	0.138619	0.086850378
DF0000392	-1.04798	-1.73617	0.0803727	0.105287688
DF0000393	-1.04873	-1.57477	0.172355	0.112126129
DF0000394	-0.85515	-1.50535	0.0909114	0.074081762
DF0000395	-0.71397	-1.3544	0.181253	0.11938373
DF0000396	-1.32458	-1.67219	0.111208	0.075154832
DF0000397	-0.36444	-1.19171	0.074401	0.093320697
DF0000399	-0.47053	-1.27915	0.12771	0.136582619
DF0000400	-0.48123	-1.32052	0.148572	0.144807033
DF0000401	-1.23162	-1.77889	0.141667	0.072553861
DF0000402	-0.5335	-1.08587	-0.0472275	0.079261115
DF0000403	-0.27773	-1.24181	0.104941	0.105458166
DF0000404	-0.51102	-1.06136	0.0703607	0.093300889
DF0000405	-0.53497	-1.31347	0.171995	0.15487308
DF0000406	-0.61407	-1.09813	0.0823588	0.071953884
DF0000408	-0.55439	-1.03682	0.0631507	0.096736392
DF0000410	-0.96565	-1.66323	0.199753	0.171487589
DF0000411	-1.11522	-1.63563	0.0863181	0.077919164
DF0000412	-0.93694	-1.53823	0.109043	0.10095225
DF0000413	-1.19727	-1.64042	0.00154244	0.07767153
DF0000414	-2.66828	-2.33348	0.102594	0.103802482
DF0000415	-2.25512	-2.34255	0.0891153	0.105020065
DF0000416	-1.75869	-2.2928	0.0207861	0.112514447
DF0000417	-2.652	-2.23916	0.0596899	0.11355001
DF0000418	-1.30505	-2.25284	0.0639022	0.106667149
DF0000419	-1.72656	-2.33664	0.0167667	0.097642537
DF0000420	-1.47727	-2.18667	0.12037	0.099108914
DF0000421	-1.33241	-2.23703	0.197036	0.125831403
DF0000422	-1.37381	-2.26506	0.0180464	0.102377216
DF0000423	-1.65969	-2.38578	0.0703321	0.107124042
DF0000424	-1.33879	-2.14456	0.0317006	0.104686302
DF0000425	-1.38662	-2.26972	0.197915	0.129192047
DF0000426	-0.96624	-2.22335	0.186513	0.112143781
DF0000427	-0.45027	-1.27482	0.07371	0.081086595
DF0000428	-0.58975	-1.50844	0.0745149	0.088770515
DF0000429	-1.12833	-1.71523	0.0562402	0.099191753
DF0000431	-0.83049	-1.62449	0.203721	0.177950341
DF0000432	-1.6793	-2.11087	0.164586	0.220652029
DF0000433	-2.0061	-1.84865	0.163828	0.146390498
DF0000434	-1.72077	-1.97165	0.0417768	0.085179402
DF0000435	-0.50826	-1.61846	0.0365848	0.135036672
DF0000436	-0.65398	-1.45784	0.0155571	0.126622817
DF0000437	-0.87335	-2.07435	0.0116012	0.134904194
DF0000439	-0.68267	-1.73863	0.0329795	0.114148772
DF0000443	-0.49888	-1.83703	-0.0540438	0.100252089
DF0000444	-0.56344	-2.00202	0.0369887	0.108524359
DF0000445	-0.92455	-1.9624	0.140881	0.119737882
DF0000446	-0.89989	-2.04394	0.107725	0.139060111
DF0000447	-0.76128	-2.02291	0.0341019	0.144202923
DF0000448	-0.8139	-1.92684	0.12624	0.131524323
DF0000449	-0.50102	-1.15277	0.14968	0.127444368
DF0000453	-0.7737	-1.5408	0.157571	0.12129992
DF0000454	-0.91761	-1.90177	0.13161	0.070662559
DF0000455	-0.81453	-1.63577	-0.0240948	0.033932569
DF0000462	-2.95127	-1.87882	0.0491725	0.104239561
DF0000463	-3.21425	-2.36994	0.12522	0.0681073
DF0000464	-1.35543	-1.83509	-0.0304348	0.069912744
DF0000465	-3.12791	-1.91609	-0.0418901	0.085823033
DF0000467	-1.80875	-2.04456	0.176705	0.103319117
DF0000468	-3.18038	-2.25062	0.169079	0.1145174
DF0000469	-1.9143	-2.15246	0.0723285	0.122309359
DF0000471	-1.16047	-1.87291	0.148667	0.122867183
DF0000472	-1.08309	-1.97232	0.123246	0.100568685
DF0000473	-2.05868	-1.86875	0.121972	0.125370944
DF0000474	-0.89588	-1.94381	0.201289	0.137590493
DF0000475	-0.57596	-2.09061	0.0661389	0.116723538
DF0000476	-1.03868	-2.02567	0.291871	0.171508737
DF0000477	-0.84695	-2.08308	0.21139	0.139739976
DF0000478	-0.7971	-1.97174	0.133942	0.139179215
DF0000479	-0.59548	-1.90869	0.123409	0.135104238
DF0000480	-0.93769	-1.9814	0.020334	0.128775926
DF0000481	-0.90291	-1.98247	0.220645	0.149154253
DF0000482	-0.73812	-2.04936	0.167297	0.148073852
DF0000483	-2.34501	-2.08653	0.278183	0.135105629
DF0000484	-0.80591	-1.18936	0.0785451	0.087988368
DF0000485	-0.46293	-0.94764	0.214518	0.152271805
DF0000486	-0.59935	-1.28344	0.0916058	0.10979817
DF0000487	-1.2528	-1.92083	0.0743589	0.13109104
DF0000488	-1.25266	-2.01918	-0.000525778	0.083605049
DF0000489	-1.57917	-2.33194	0.0909408	0.119811611
DF0000490	-1.66533	-2.35469	0.0868604	0.125507169
DF0000491	-1.88078	-2.31331	0.0555392	0.117773917
DF0000492	-1.6261	-2.20539	0.0852173	0.094527926
DF0000493	-1.98175	-2.15493	0.0932845	0.093475443
DF0000494	-1.66563	-1.94744	0.0750442	0.117466966
DF0000497	-2.08579	-2.01139	0.241403	0.130556868
DF0000498	-1.09703	-1.89418	0.228507	0.126282258
DF0000499	-2.53232	-1.81926	-0.0676292	0.058958387
DF0000501	-4.86351	-1.98511	0.0799585	0.067831426
DF0000502	-1.78411	-1.91292	0.203586	0.114126881
DF0000504	-1.53072	-1.84887	0.143092	0.118796117
DF0000506	-1.85733	-2.18895	0.216093	0.09066345
DF0000507	-1.16222	-2.1356	0.0796362	0.127121886
DF0000508	-2.15905	-1.94295	0.255487	0.105286517
DF0000509	-0.8238	-1.44223	-0.0114823	0.073551479
DF0000511	-0.83374	-1.43066	0.0293325	0.08397099
DF0000512	-1.66304	-2.08125	0.0389753	0.097505045
DF0000513	-2.85252	-2.24458	0.113605	0.090739075
DF0000514	-2.88057	-2.22278	0.0264079	0.111955245
DF0000515	-3.45773	-2.17793	-0.0586181	0.089775929
DF0000516	-3.55724	-2.22117	0.277243	0.100321996
DF0000517	-1.74146	-2.18656	0.100858	0.111924537
DF0000518	-1.08728	-2.19415	0.151505	0.112726692
DF0000519	-3.20179	-2.12792	0.0545786	0.109293147
DF0000520	-1.31156	-2.09632	0.122881	0.128472693
DF0000521	-1.49953	-1.74221	0.230817	0.107738729
DF0000522	-1.38628	-1.81281	-0.00958348	0.106512701
DF0000524	-2.00532	-1.8562	0.0398513	0.082507159
DF0000525	-1.59319	-2.01684	0.238384	0.140453762
DF0000526	-2.16457	-2.05643	0.233323	0.124576216
DF0000527	-1.55541	-1.85727	0.146055	0.123647442
DF0000528	-1.21044	-1.65949	0.287562	0.171260756
DF0000529	-1.7374	-1.74059	0.19224	0.155243782
DF0000530	-1.20221	-2.02836	0.164951	0.129053111
DF0000531	-1.12538	-1.99776	0.0402198	0.1143115
DF0000533	-1.31793	-1.9152	0.162194	0.084586798
DF0000536	-3.04752	-2.2677	0.115292	0.133067638
DF0000537	-1.71276	-2.16591	0.309402	0.146936858
DF0000538	-3.48324	-2.17092	0.192354	0.115046639
DF0000539	-2.9187	-2.26231	0.095853	0.082863024
DF0000541	-4.10661	-2.16905	0.282092	0.124481024
DF0000542	-1.9363	-2.03005	0.254787	0.133608719
DF0000543	-3.4194	-2.20546	0.174573	0.136818041
DF0000544	-2.87653	-2.17336	0.208768	0.06760726
DF0000545	-3.06739	-2.29831	0.24944	0.11819357
DF0000546	-1.73995	-2.13396	0.273401	0.146066446
DF0000547	-3.02254	-2.20738	0.103655	0.087440447
DF0000548	-1.87869	-2.10716	0.119174	0.11415608
DF0000549	-3.06297	-1.99478	0.107273	0.117462164
DF0000550	-2.21407	-2.36194	0.218664	0.118687908
DF0000551	-1.83842	-2.04589	0.0539071	0.073848112
DF0000552	-2.04397	-2.09228	0.0612058	0.108580092
DF0000553	-2.19013	-2.11137	0.171609	0.093761621
DF0000555	-1.29588	-1.96198	0.10521	0.137794061
DF0000556	-1.24922	-1.38623	0.197977	0.164934215
DF0000557	-1.15194	-1.50397	0.163337	0.121722944
DF0000558	-1.21328	-1.3617	0.18287	0.131859544
DF0000560	-1.45735	-2.00418	0.0866236	0.124306475
DF0000561	-1.31752	-1.7487	0.283187	0.172665105
DF0000562	-1.07209	-1.75762	0.122533	0.067524382
DF0000563	-1.45745	-1.62234	0.101307	0.067859177
DF0000565	-0.40879	-1.31215	0.0694561	0.138934882
DF0000566	-1.82533	-2.17327	0.243035	0.089244732
DF0000567	-2.87485	-2.33764	0.0802006	0.100167394
DF0000569	-0.57632	-1.14582	-0.0204339	0.054623782
DF0000570	-0.52856	-0.86235	0.0330748	0.071357014
DF0000571	-0.86081	-1.4939	0.121814	0.11045296
DF0000572	-3.99192	-2.07073	0.0631253	0.091846293
DF0000573	-0.43992	-1.3925	0.165371	0.096244411
DF0000574	-1.14258	-1.64757	0.0516485	0.107209242
DF0000577	-2.32256	-1.98698	0.0899154	0.117182444
DF0000578	-1.64334	-2.08512	0.199617	0.097384412
DF0000580	-1.87662	-2.15548	0.11565	0.08961191
DF0000581	-1.78515	-1.90366	0.120681	0.084357804
DF0000583	-1.70381	-2.21703	-0.00739807	0.109092123
DF0000584	-1.93527	-2.22526	0.232392	0.116153145
DF0000585	-1.85743	-2.18225	-0.000234806	0.105821301
DF0000587	-1.10044	-1.54903	-0.0692327	0.062504497
DF0000588	-1.56987	-1.65744	0.0470395	0.091964533
DF0000589	-0.94129	-1.35513	0.0234591	0.104737701
DF0000590	-0.96265	-1.94551	0.236336	0.13465643
DF0000592	-2.75629	-2.00768	0.0873686	0.060069366
DF0000593	-1.73003	-2.15882	0.135528	0.129072474
DF0000594	-1.91078	-2.16121	0.165855	0.120156519
DF0000596	-1.82798	-2.09148	0.254878	0.1113685
DF0000597	-1.77904	-2.23257	0.27643	0.119422449
DF0000598	-2.38227	-2.11773	0.0295935	0.077715286
DF0000599	-2.13106	-2.10834	0.20014	0.079504935
DF0000600	-3.73783	-2.02549	0.0753732	0.086103689
DF0000601	-3.17487	-1.98455	0.0335891	0.093214817
DF0000602	-2.33406	-2.15009	0.042928	0.091734716
DF0000603	-2.15443	-2.11088	0.274333	0.113876331
DF0000604	-1.80071	-2.05959	0.0449345	0.108603991
DF0000605	-2.5226	-2.11861	0.0884858	0.107553554
DF0000606	-2.5082	-2.13265	0.10747	0.101301774
DF0000607	-2.88157	-2.16559	0.0515261	0.09224971
DF0000608	-2.28165	-2.15547	0.0902167	0.080251798
DF0000609	-2.11456	-2.1653	0.0605093	0.077335271
DF0000610	-3.75936	-2.2461	0.0677345	0.060707647
DF0000611	-2.73632	-2.16758	-0.0171044	0.096579477
DF0000612	-1.46893	-2.17768	0.121975	0.095223646
DF0000613	-1.45136	-2.18197	0.182698	0.093215777
DF0000614	-2.13607	-2.0702	0.0583427	0.092628511
DF0000615	-2.64272	-2.12662	0.240129	0.083721085
DF0000616	-1.79898	-2.21103	0.178118	0.12656812
DF0000617	-1.73862	-2.28854	0.180592	0.13658896
DF0000618	-0.39209	-1.50711	0.106748	0.10760773
DF0000619	-2.13375	-2.07614	0.221778	0.091329519
DF0000620	-1.44588	-2.13045	0.0676915	0.093685992
DF0000621	-1.90233	-2.07196	-0.0658321	0.082736131
DF0000622	-0.86484	-1.75935	0.120772	0.128747483
DF0000623	-0.74171	-1.48428	0.383247	0.210778337
DF0000624	-0.71887	-1.53797	0.0379871	0.141847177
DF0000625	-0.76525	-1.60228	0.16303	0.119860247
DF0000627	-1.73326	-1.97651	0.293013	0.083010923
DF0000628	-1.10281	-1.75121	0.0515223	0.140174097
DF0000634	0.04791	-0.31367	0.199607	0.157886599
DF0000691	-1.56583	-2.19233	0.250181	0.105729024
DF0000692	-2.01703	-2.17437	0.161431	0.105412849
DF0000693	-1.76563	-2.16731	0.0910919	0.112179545
DF0000694	-1.98393	-2.18918	0.272766	0.119648727
DF0000695	-3.54516	-2.14208	0.0846667	0.119198969
DF0000696	-1.33743	-1.96764	0.293754	0.090260539
DF0000697	-1.20605	-1.88589	0.285956	0.09901474
DF0000698	-1.61392	-1.99441	0.125797	0.097576141
DF0000699	-2.593	-1.90333	0.699096	0.094633703
DF0000700	-2.55217	-2.05195	0.0288943	0.074202658
DF0000701	-0.88243	-1.8525	0.112021	0.068201578
DF0000702	-2.30694	-1.85816	0.523885	0.099190924
DF0000703	-1.6754	-1.86519	0.138148	0.114816025
DF0000705	-2.42265	-2.20945	-0.00207566	0.112465611
DF0000706	-2.79769	-2.00391	0.0659847	0.11313023
DF0000707	-2.66998	-2.0619	0.264675	0.104060984
DF0000708	-2.12082	-1.58202	0.112234	0.102037181
DF0000710	-1.41759	-1.8725	0.128843	0.065079097
DF0000711	-1.12842	-1.69845	0.128812	0.073438874
DF0000713	-0.68789	-1.95286	0.24607	0.053969079
DF0000714	-0.60852	-1.41941	0.0543813	0.107636341
DF0000715	-0.66549	-1.4017	0.0928225	0.095194376
DF0000716	-1.3445	-1.77442	0.0148394	0.098953843
DF0000717	-0.61549	-1.18051	0.113254	0.116106909
DF0000718	-0.93119	-1.49525	0.0278611	0.088828291
DF0000719	-0.84981	-1.9398	0.287284	0.097373569
DF0000723	-1.60596	-1.90299	0.846579	0.099822956
DF0000724	-0.75926	-2.26855	0.294206	0.087496476
DF0000725	-1.1971	-1.93273	0.125349	0.09090004
DF0000726	-1.93227	-1.99056	0.173443	0.083429125
DF0000727	-0.66545	-1.70227	0.240271	0.079909373
DF0000732	-2.55261	-1.93916	0.738277	0.11079932
DF0000734	-0.25431	-1.74678	0.417725	0.203437208
DF0000735	-0.20866	-1.66418	0.431192	0.211305394
DF0000736	-0.36229	-1.77804	0.11157	0.10299817
DF0000738	-2.00033	-1.92696	0.0806112	0.085649322
DF0000739	-1.66794	-2.09996	0.155635	0.108233459
DF0000740	-1.80264	-2.22359	0.0145524	0.084632958
DF0000741	-1.52423	-2.18179	0.0450958	0.102107244
DF0000742	-0.41545	-1.79703	0.431206	0.10302367
DF0000743	-2.04981	-1.74122	0.65316	0.126226444
DF0000744	-0.51486	-1.55367	0.26932	0.0973814
DF0000745	-0.89395	-1.584	0.104531	0.050358908
DF0000746	-1.32343	-1.99596	0.00517837	0.133730099
DF0000747	-2.11295	-2.0515	0.25699	0.123021474
DF0000748	-1.90177	-1.60559	0.111057	0.066448515
DF0000749	-1.73763	-2.13279	0.309079	0.138712801
DF0000750	-3.29382	-2.30079	0.256427	0.140281611
DF0000752	-3.73618	-2.07626	0.0765037	0.10017012
DF0000754	-3.27913	-2.13373	0.135768	0.114017204
DF0000756	-3.34381	-2.13585	0.225323	0.102955407
DF0000757	-3.05544	-2.03863	0.0734732	0.10306475
DF0000758	-2.59395	-2.17965	0.174897	0.133758675
DF0000759	-2.88595	-2.23785	0.253058	0.132616253
DF0000760	-1.07149	-1.82487	0.18887	0.101202067
DF0000761	-0.81274	-1.92893	0.119889	0.109541146
DF0000762	-0.70463	-1.50101	0.01877	0.081432071
DF0000763	-1.37428	-1.92637	0.0567285	0.099579386
DF0000765	-2.20942	-2.23164	0.0947898	0.070725054
DF0000766	-3.99901	-2.20853	0.0598994	0.093144551
DF0000767	-0.70232	-1.73433	0.426284	0.062817245
DF0000768	-1.8912	-2.23695	0.117077	0.11166964
DF0000769	-3.38335	-2.10977	0.0429554	0.100110513
DF0000770	-2.38557	-2.0856	0.0728001	0.122713385
DF0000771	-2.82046	-1.87607	0.11757	0.093975508
DF0000773	-2.44095	-2.51007	0.0643616	0.127204976
DF0000774	-2.78146	-2.18639	0.251618	0.110134558
DF0000775	-3.70864	-2.27915	0.0173624	0.092025484
DF0000776	-25.83243	-2.1576	0.288579	0.118039943
DF0000777	-2.86576	-2.1196	0.269081	0.117044866
DF0000778	-1.82554	-2.14031	0.132817	0.110385897
DF0000779	-2.0944	-1.93866	0.846449	0.096760499
DF0000780	-1.089	-2.35252	-0.0272223	0.093409029
DF0000781	-1.41446	-1.91205	0.1611	0.076765483
DF0000782	-0.41418	-1.65748	0.426757	0.08011286
DF0000783	-0.3513	-1.7015	0.412613	0.093701415
DF0000784	-0.47263	-1.67435	0.469567	0.086792086
DF0000785	-1.02328	-1.73833	0.121248	0.059857598
DF0000786	-0.87182	-1.70032	0.0429127	0.101784134
DF0000787	-0.95846	-2.24927	-0.0582576	0.103624071
DF0000788	-1.2268	-1.92127	0.0941339	0.100153012
DF0000789	-2.52666	-1.87789	0.463313	0.09466035
DF0000790	-0.23027	-1.54475	0.299813	0.083392128
DF0000791	-0.21033	-1.66333	0.184714	0.076969129
DF0000793	-0.34211	-1.04645	0.127107	0.152125245
DF0000794	-1.35541	-1.92859	0.202705	0.143179032
DF0000795	-1.11022	-1.89537	0.105881	0.103459809
DF0000796	-1.03555	-1.87101	0.0888466	0.100519587
DF0000797	-1.33183	-2.10503	0.106252	0.121793019
DF0000798	-2.22251	-2.19345	0.0985737	0.099703285
DF0000799	-2.26353	-1.86594	0.298165	0.123949096
DF0000800	-1.54763	-1.90863	0.488577	0.157485952
DF0000801	-1.96231	-2.06712	0.153804	0.126580842
DF0000802	-2.43987	-2.15425	0.159201	0.131300953
DF0000803	-2.12911	-2.17137	0.167886	0.108623165
DF0000804	-1.85926	-1.96733	0.10658	0.111904453
DF0000805	-1.69351	-2.03875	0.146791	0.124419675
DF0000806	-2.88173	-2.24297	0.189978	0.117546384
DF0000807	-0.84195	-1.80332	0.0334944	0.104207428
DF0000808	-1.28756	-2.13801	0.131102	0.125514702
DF0000809	-0.91841	-1.75208	0.131196	0.160439476
DF0000810	-0.85967	-1.67254	0.158644	0.154563294
DF0000811	-1.38033	-1.7798	0.1803	0.152844896
DF0000813	-1.18022	-1.69455	0.140404	0.141415268
DF0000814	-0.86027	-1.74904	0.167866	0.154581675
DF0000815	-2.18622	-2.32961	0.105966	0.117951416
DF0000816	-2.16801	-2.11099	0.102662	0.090496577
DF0000817	-1.75062	-2.56752	0.04144	0.067158889
DF0000818	-1.08754	-1.95678	0.248671	0.160621103
DF0000819	-0.90154	-2.00616	0.197994	0.149189261
DF0000820	-1.4246	-2.01364	0.204558	0.146123561
DF0000821	-4.57725	-2.00305	0.121596	0.082520704
DF0000822	-2.07297	-2.10684	0.43345	0.092630458
DF0000823	-1.82942	-1.83345	0.309402	0.089572257
DF0000824	-1.0158	-1.72491	0.289742	0.068492277
DF0000825	-1.14931	-1.93199	0.279765	0.069345154
DF0000826	-1.49738	-1.89257	0.252563	0.082270727
DF0000829	-1.74381	-1.77808	0.719803	0.083692167
DF0000831	-0.98473	-1.72633	0.0968849	0.07486463
DF0000833	-0.73528	-1.73046	0.059948	0.094169395
DF0000834	-2.20934	-1.92777	0.410322	0.079686481
DF0000835	-1.98927	-1.97378	0.497105	0.088541215
DF0000836	-1.52991	-1.99627	0.229877	0.110602779
DF0000837	-2.4444	-2.06861	0.250294	0.09337945
DF0000838	-0.73496	-1.90221	0.378954	0.128623273
DF0000839	-0.6486	-1.58355	0.272064	0.087730827
DF0000840	-2.02101	-1.88913	0.130256	0.104382631
DF0000841	-1.2813	-1.81947	0.0578607	0.102117532
DF0000842	-0.79673	-1.73716	0.0527343	0.099535058
DF0000843	-0.02368	-1.53428	0.00221183	0.09428425
DF0000844	-2.07237	-1.92055	0.183304	0.112513724
DF0000845	-0.63449	-1.81666	0.761611	0.349744613
DF0000846	-1.1457	-1.70742	0.190944	0.162393756
DF0000847	-1.27385	-1.62668	0.184704	0.070441879
DF0000848	-0.07926	-1.59015	0.181616	0.063733999
DF0000849	-1.5621	-1.74968	0.429847	0.113124811
DF0000851	-1.17844	-1.63075	0.367539	0.071157106
DF0000852	-1.49226	-1.75897	0.0790099	0.07768573
DF0000853	-2.32538	-1.91291	0.0801936	0.066081124
DF0000854	-0.92388	-1.72638	0.441782	0.122748678
DF0000855	-2.24829	-2.29279	0.15937	0.099994892
DF0000856	-0.86187	-2.20886	0.199257	0.103808586
DF0000857	-1.53899	-2.27865	0.0267539	0.133615961
DF0000858	-1.08886	-2.16376	7.61E-06	0.106752426
DF0000859	-1.40732	-2.04699	0.687436	0.235264402
DF0000860	-1.8782	-2.13266	0.0843591	0.098826658
DF0000861	-1.54751	-2.14064	0.169879	0.107341524
DF0000862	-3.32959	-2.10479	0.0731468	0.089258663
DF0000863	-0.59117	-1.51356	0.0648061	0.07412608
DF0000864	-0.36739	-1.79872	0.312321	0.099470208
DF0000865	-0.35062	-1.52933	0.209216	0.08160335
DF0000866	-1.85458	-1.93338	0.335566	0.083178545
DF0000867	-1.38878	-1.94389	0.310865	0.082466866
DF0000868	-2.90527	-2.16001	0.026214	0.090878904
DF0000869	-0.99096	-1.99634	0.047539	0.1062208
DF0000872	-1.15271	-1.87509	0.36907	0.109238773
DF0000873	-1.21966	-1.749	0.302057	0.089770513
DF0000874	-0.94967	-1.83131	0.406604	0.134669435
DF0000875	-1.83621	-1.81896	0.321655	0.097543495
DF0000876	-2.72133	-1.95049	0.374332	0.146313559
DF0000877	-1.71105	-1.8472	0.212061	0.129275648
DF0000879	-2.02749	-2.02585	0.22664	0.065708232
DF0000880	-0.5702	-1.93258	0.156276	0.082003716
DF0000881	-0.21846	-1.68935	0.0650083	0.098259648
DF0000882	-1.8108	-2.10627	0.198726	0.115195204
DF0000883	-1.06897	-1.88064	0.143543	0.129023639
DF0000884	-0.78583	-1.83018	0.148331	0.129440185
DF0000885	-1.13315	-2.10032	0.0691578	0.106256809
DF0000886	-0.97044	-1.9797	-0.0365706	0.118731179
DF0000887	-1.37486	-2.00741	0.131774	0.134504198
DF0000888	-1.89849	-1.90925	0.279807	0.166770177
DF0000889	-2.74999	-1.93124	0.0933213	0.094899641
DF0000890	-2.2363	-2.20162	0.222014	0.087277025
DF0000891	-2.36334	-2.09767	0.14927	0.088668179
DF0000892	-1.08488	-1.99079	0.139649	0.107032138
DF0000893	-0.99894	-1.87594	0.311154	0.100657609
DF0000894	-1.04506	-1.6917	0.205019	0.081041564
DF0000896	-1.08145	-1.77227	0.0608423	0.074628885
DF0000897	-2.19291	-1.95418	0.180814	0.117948802
DF0000898	-2.44621	-2.05439	0.213323	0.108578328
DF0000899	-1.56289	-1.9749	0.118268	0.116988727
DF0000900	-1.44863	-1.83527	0.122985	0.111044099
DF0000902	-1.43233	-2.02743	0.0757419	0.114800001
DF0000903	-1.20226	-2.13357	0.0791454	0.11787113
DF0000904	-1.45757	-2.20106	0.155761	0.099851907
DF0000905	-1.07037	-2.03317	0.00514194	0.099920001
DF0000906	-2.35339	-2.20889	0.0434967	0.089494223
DF0000907	-1.9954	-2.02219	0.0624302	0.125131224
DF0000908	-2.5495	-2.11031	0.00137241	0.119588448
DF0000909	-2.63928	-2.2094	0.332854	0.104809504
DF0000910	-2.55728	-2.31065	0.160292	0.122184564
DF0000911	-2.07439	-2.18463	0.0913251	0.077371527
DF0000912	-2.6341	-2.22308	0.13334	0.076692145
DF0000914	-2.50269	-2.23356	0.00935683	0.106276463
DF0000915	-0.27097	-1.67976	0.0892898	0.09883681
DF0000916	0.35302	-1.37957	0.680176	0.271609407
DF0000918	-2.56917	-2.32507	0.162989	0.091180316
DF0000919	-2.76212	-2.22405	0.117023	0.079932279
DF0000920	-1.7092	-2.16458	0.235451	0.092290764
DF0000921	-2.83965	-2.25462	0.0343396	0.10132132
DF0000922	-1.2245	-2.05318	0.111708	0.128575431
DF0000923	-1.51797	-1.98096	0.115844	0.132254889
DF0000924	-1.53151	-1.88547	0.196601	0.126660983
DF0000925	-1.36698	-2.16993	-0.0122024	0.1239727
DF0000926	-1.70472	-2.17238	0.0430347	0.117872847
DF0000927	-2.4196	-2.30995	0.140621	0.114500686
DF0000928	0.43815	-0.99668	0.217113	0.082144596
DF0000931	-2.14757	-2.26703	0.065	0.119239195
DF0000932	-2.606	-2.2335	0.0194886	0.082319865
DF0000933	-1.85729	-2.19013	0.264	0.081175934
DF0000934	-3.81643	-2.2476	0.110162	0.080131528
DF0000935	-0.02506	-1.64604	0.388259	0.151132647
DF0000937	-0.85603	-1.85864	0.0867276	0.128504827
DF0000940	-1.89987	-2.69293	0.0777607	0.098629954
DF0000941	-0.74268	-2.15411	0.179149	0.161648046
DF0000942	-0.53082	-1.59752	0.0361083	0.043912073
DF0000944	-1.17834	-1.97408	0.0434407	0.114775997
DF0000945	-1.20044	-1.81487	0.0613564	0.109316716
DF0000946	-2.15679	-2.04293	0.141156	0.106141748
DF0000948	-2.93667	-2.18654	0.14424	0.090059369
DF0000949	-3.44203	-1.98095	0.231941	0.11586099
DF0000950	-3.57952	-1.9573	0.194335	0.123791068
DF0000951	-0.9835	-2.0724	0.15129	0.096365809
DF0000952	-2.44741	-1.80502	0.163655	0.08304494
DF0000954	-2.39396	-2.288	0.0620019	0.113452659
DF0000957	-1.40863	-2.10461	0.0565376	0.114881075
DF0000958	-2.79586	-2.08742	0.02979	0.068311653
DF0000962	-1.78667	-2.08575	0.821894	0.233961772
DF0000963	-0.71761	-1.71411	0.786782	0.119827674
DF0000964	-1.61448	-1.69029	0.00505855	0.094559568
DF0000966	-1.07079	-2.0583	0.115852	0.092379865
DF0000967	-1.24038	-1.5621	0.0820673	0.087561401
DF0000968	-1.62604	-1.8365	0.0256367	0.075001947
DF0000969	-0.8613	-1.46481	0.117402	0.117464477
DF0000970	-0.75077	-1.50398	0.123513	0.133550223
DF0000971	-0.80655	-1.65755	0.121854	0.143878731
DF0000973	-1.15311	-1.89568	0.0844088	0.072108041
DF0000974	-2.85024	-1.95332	0.230389	0.083926118
DF0000975	-2.73818	-1.83954	0.186135	0.06692802
DF0000976	-2.73818	-1.84696	0.0702023	0.069202709
DF0000978	-2.03893	-1.76087	0.0400444	0.068427102
DF0000979	-2.36915	-2.03595	0.0741567	0.081363212
DF0000980	-1.82391	-2.05537	0.104763	0.098788401
DF0000981	-1.729	-2.18887	0.260731	0.107867823
DF0000982	-2.15244	-2.27149	0.163865	0.091698615
DF0000983	-2.27664	-2.22813	0.149295	0.093187694
DF0000984	-1.98734	-1.82463	0.108888	0.071626545
DF0000986	-1.22963	-1.90977	0.240147	0.088963219
DF0000987	-2.60962	-2.12402	0.0195535	0.099240223
DF0000988	-1.78079	-1.91845	0.103985	0.074307905
DF0000990	-1.28625	-2.146	-0.0131234	0.080301115
DF0000991	-1.73957	-1.88095	-0.031208	0.084192594
DF0000993	-1.76824	-2.02953	0.192094	0.127488073
DF0000994	-1.111	-1.88507	0.138852	0.121497834
DF0000995	-2.15415	-2.00853	0.0271967	0.083003259
DF0000996	-3.11055	-1.96511	0.17901	0.093513202
DF0000998	-1.30224	-2.11082	0.264475	0.100360709
DF0000999	-1.42037	-2.01749	0.434508	0.093569263
DF0001001	-2.53491	-2.1971	-0.00651179	0.091753975
DF0001002	-2.21532	-2.17346	0.159144	0.09940795
DF0001003	-3.3402	-2.04679	0.199162	0.117301714
DF0001004	-1.80996	-2.10677	-0.0523658	0.093353692
DF0001005	-1.74144	-2.17829	-0.0107298	0.099214688
DF0001006	-2.04205	-2.15405	-0.012709	0.089769172
DF0001007	-1.67314	-2.09616	0.0974823	0.095464338
DF0001008	-3.04182	-2.27193	0.184776	0.109852033
DF0001009	-3.02045	-2.24291	0.149957	0.103585901
DF0001010	-1.56161	-2.28834	0.131978	0.091994835
DF0001011	-4.36943	-2.24278	0.0555124	0.082627963
DF0001012	-1.64964	-2.24303	0.320992	0.11399739
DF0001013	-1.67842	-2.21781	0.188715	0.11095954
DF0001014	-2.08	-2.25935	0.204292	0.107436763
DF0001015	-1.57955	-2.25431	0.228923	0.112856139
DF0001017	-1.35466	-2.10629	0.0820469	0.081777305
DF0001018	-3.62165	-2.16385	0.132961	0.093747601
DF0001019	-2.44407	-2.13982	0.0696876	0.085892472
DF0001021	-4.52202	-2.14821	0.139436	0.093063365
DF0001022	-3.96612	-2.20275	0.176449	0.107903541
DF0001023	-1.98541	-2.14965	0.153669	0.096285532
DF0001024	-1.38008	-2.18479	0.095311	0.108657763
DF0001025	-1.57317	-2.19833	0.0652538	0.08791433
DF0001026	-1.72279	-2.21821	0.0756048	0.106809197
DF0001027	-1.51347	-2.10696	0.0818333	0.154853585
DF0001028	-1.43062	-2.15158	-0.0514613	0.058528407
DF0001029	-2.79909	-2.25502	0.0443105	0.096297772
DF0001030	-2.79395	-2.21875	-0.0647877	0.087898707
DF0001031	-2.42346	-2.21836	0.0802613	0.06439047
DF0001032	-3.56767	-2.24594	0.0699535	0.091840204
DF0001033	-3.23165	-2.2192	0.0131638	0.105721643
DF0001034	-1.85565	-2.06328	-0.0102549	0.083487814
DF0001035	-3.22812	-2.16939	-0.0147496	0.088730685
DF0001036	-2.05211	-2.14895	0.0668784	0.101646226
DF0001037	-1.89015	-2.0958	0.207992	0.093392712
DF0001038	-2.0288	-2.13659	0.103332	0.09663966
DF0001039	-2.28508	-2.39824	0.0319861	0.081260903
DF0001041	-2.70702	-2.12592	0.128824	0.135056998
DF0001042	-1.39728	-2.18381	0.271207	0.135020041
DF0001043	-2.1217	-2.29534	0.100726	0.138683114
DF0001044	-3.25964	-2.10554	0.156236	0.110850547
DF0001045	-3.22966	-2.2175	0.0830696	0.10144734
DF0001046	-2.87932	-2.68807	-0.0130088	0.076591635
DF0001047	-1.49533	-1.87058	0.0939024	0.12033396
DF0001048	-1.75486	-2.04447	0.177251	0.084676374
DF0001049	-2.54989	-1.53304	0.112325	0.082376883
DF0001050	-1.17015	-1.65362	0.071217	0.09857635
DF0001051	-2.14677	-2.02253	0.122221	0.114498774
DF0001052	-2.17942	-1.98623	0.0380663	0.121089854
DF0001053	-2.09127	-2.07794	0.265042	0.14475648
DF0001054	-1.70265	-1.8671	0.150542	0.126281113
DF0001057	-0.65138	-1.11157	0.734733	0.181325966
DF0001058	-1.61337	-1.82651	0.644721	0.099166239
DF0001059	-1.22267	-1.5179	0.567555	0.089175003
DF0001060	-1.20254	-1.94075	0.439158	0.091178768
DF0001061	-1.87488	-2.21815	0.417607	0.096337256
DF0001063	-1.62974	-1.20097	0.388484	0.248980589
DF0001064	-0.96528	-1.25021	0.169287	0.20082468
DF0001065	-0.94163	-1.72672	0.0545673	0.081160614
DF0001067	-0.65188	-1.50877	0.123356	0.089014994
DF0001068	-0.63384	-1.33055	0.173174	0.089830215
DF0001069	-0.68116	-1.27183	0.169359	0.077966808
DF0001070	-0.7152	-1.19125	0.17016	0.078344381
DF0001071	-0.66718	-1.43291	0.20329	0.094631135
DF0001072	-0.67142	-1.1574	0.176578	0.086593198
DF0001073	-0.51114	-1.26545	0.0772323	0.060862006
DF0001083	-3.1307	-1.87178	0.13754	0.102442812
DF0001095	-2.39626	-1.48555	0.769928	0.074748214
DF0001101	-1.05741	-1.99954	0.380489	0.125630008
DF0001103	-2.17832	-1.73653	0.473285	0.095028681
DF0001107	-3.40677	-2.08515	-0.0112412	0.090056635
DF0001108	-2.02883	-1.78596	0.489111	0.108617319
DF0001111	-2.34769	-1.80206	0.157515	0.080688139
DF0001117	-1.29885	-1.77813	0.0115673	0.082445752
DF0001118	-0.7969	-2.06516	0.203721	0.075048521
DF0001123	-2.03533	-1.93838	0.0778977	0.082895493
DF0001124	-1.94265	-1.79658	0.113798	0.078881829
DF0001125	-1.53874	-1.70367	-0.0131441	0.104239451
DF0001126	-2.59196	-2.16619	0.119075	0.094426345
DF0001127	-3.12454	-2.07464	0.157992	0.097841157
DF0001128	-2.28086	-2.27232	0.00760065	0.090721152
DF0001129	-1.42138	-2.28267	-0.0578713	0.086732818
DF0001130	-1.58111	-2.24491	0.204626	0.104703334
DF0001131	-2.29378	-2.19387	0.229749	0.115856888
DF0001132	-3.11053	-2.28385	0.0230564	0.074434771
DF0001133	-2.79865	-2.13168	0.319613	0.12812542
DF0001134	-2.32267	-2.06916	0.205839	0.108206688
DF0001135	-1.8977	-1.97928	-0.00938685	0.093264104
DF0001137	-0.12662	-0.5978	0.109683	0.072831231
DF0001141	-3.24447	-1.80057	0.0767434	0.096052188
DF0001142	-2.27471	-1.78485	0.0583401	0.084327942
DF0001144	-1.75353	-2.00097	0.25579	0.113791666
DF0001145	-0.04365	-0.66331	0.0986593	0.134426004
DF0001146	-3.72662	-2.11855	0.157689	0.073001862
DF0001148	-2.05082	-1.87314	0.766221	0.112117129
DF0001149	-1.9895	-2.00733	0.134077	0.095763877
DF0001151	-2.85062	-2.12774	0.0681701	0.090625092
DF0001152	-3.0129	-1.9344	0.119319	0.109383891
DF0001153	-1.60152	-1.97629	0.0353461	0.075160283
DF0001154	-0.04365	-0.68998	0.0986593	0.131294265
DF0001155	-3.29753	-2.03046	0.0666942	0.074096584
DF0001158	-2.20191	-1.80231	-0.0227163	0.052125489
DF0001159	-1.45441	-1.50708	0.425379	0.120323461
DF0001160	-1.83331	-1.52174	0.117169	0.075593074
DF0001161	-1.58797	-1.88332	0.131742	0.073048673
DF0001162	-2.50597	-1.9176	0.205578	0.080214075
DF0001164	-2.0132	-1.48469	0.407947	0.070066955
DF0001165	-2.99982	-2.22455	0.440427	0.095566344
DF0001169	0.00984	-0.5947	0.0986593	0.145104563
DF0001171	-1.29161	-2.26578	0.235543	0.10837475
DF0001172	-4.42264	-1.97886	0.122396	0.070534747
DF0001174	-0.00527	-0.52714	0.107724	0.105951706
DF0001176	-1.66131	-1.95229	0.142543	0.068528978
DF0001183	-2.01848	-2.08383	0.0394617	0.081328047
DF0001184	-2.55069	-1.86964	0.0850995	0.104062137
DF0001187	-2.5569	-2.00443	0.0040842	0.087904438
DF0001191	-2.56225	-1.88886	0.157269	0.062494434
DF0001193	-1.93025	-2.06354	0.266858	0.123665479
DF0001196	-1.33722	-2.01977	0.418852	0.067023407
DF0001197	-0.03308	-0.53187	0.0868982	0.118278556
DF0001198	-3.06495	-1.70572	0.128993	0.078585
DF0001199	-1.85273	-1.90874	0.133526	0.105375956
DF0001201	-2.27904	-1.81612	0.108593	0.048907628
DF0001202	-2.06788	-1.86896	0.19909	0.068701741
DF0001203	-1.83055	-2.00236	0.653932	0.096052262
DF0001209	-1.09979	-1.85953	0.0925045	0.07623647
DF0001211	-1.24402	-1.92314	0.00479848	0.075958371
DF0001214	-1.80797	-2.00824	0.71396	0.090174035
DF0001215	-1.59539	-2.0111	0.214262	0.10780593
DF0001217	-1.46673	-2.22451	0.131228	0.081065558
DF0001221	-2.25937	-2.02415	0.157714	0.114354622
DF0001222	-1.48085	-1.82649	0.0494444	0.076570739
DF0001223	-1.49616	-1.76712	0.140152	0.094904546
DF0001224	-1.9092	-1.60858	0.54575	0.077846407
DF0001228	-2.27014	-2.12188	0.0629003	0.075824829
DF0001233	-1.7052	-2.23384	-0.049811	0.094364534
DF0001234	-3.07482	-2.14651	0.0701766	0.076763353
DF0001237	-2.97004	-1.95149	0.152993	0.114394662
DF0001238	-2.331	-1.56421	0.774553	0.087846428
DF0001240	-0.04381	-0.42979	0.103408	0.105299487
DF0001241	-2.51841	-1.72055	0.0314287	0.079564828
DF0001242	-2.4012	-1.5488	0.441178	0.067325431
DF0001243	-1.69719	-1.92244	0.0369627	0.073977936
DF0001244	-1.02814	-1.81039	0.173886	0.077874664
DF0001247	-2.48907	-2.177	0.0184144	0.101315314
DF0001249	-2.14711	-1.79289	0.158158	0.072656815
DF0001250	-0.39006	-1.99588	0.151123	0.07329113
DF0001251	-2.93011	-1.85304	0.498178	0.074628852
DF0001256	-2.37678	-2.72194	-0.0223673	0.069380555
DF0001258	-1.76513	-2.16024	0.0148253	0.097683485
DF0001261	-3.0063	-1.76723	0.182789	0.086419159
DF0001262	-2.00621	-2.004	0.201738	0.08433498
DF0001264	-1.68619	-2.26334	0.732067	0.090030955
DF0001265	-2.61289	-1.70227	0.0763086	0.078197043
DF0001266	-2.20143	-2.16213	0.136586	0.101297402
DF0001274	-1.99744	-1.98936	0.674963	0.092978417
DF0001275	-1.2327	-1.9569	0.130386	0.101022545
DF0001276	-2.81785	-1.96569	-0.00342036	0.083384459
DF0001278	-1.06286	-1.92485	0.115389	0.155919156
DF0001281	-1.26517	-1.52501	0.00448861	0.071484072
DF0001282	-2.7771	-2.04983	0.900849	0.100400422
DF0001285	-1.2651	-2.05879	0.148663	0.079412551
DF0001286	-2.37295	-1.58057	0.187231	0.09487601
DF0001290	-1.40757	-1.94968	0.310861	0.06875561
DF0001293	-3.24943	-1.9476	0.0762183	0.085806667
DF0001295	-2.76178	-1.5908	0.185996	0.08939823
DF0001296	-2.41307	-2.01687	0.148958	0.079051281
DF0001297	-1.08469	-2.05873	0.0965983	0.09567852
DF0001298	-2.09222	-2.11572	0.182211	0.090732915
DF0001300	-3.06053	-1.63283	0.0107815	0.087013632
DF0001303	-1.13669	-1.9105	0.123441	0.145624646
DF0001304	-3.38916	-2.05245	0.079516	0.080571449
DF0001305	-2.0139	-1.93941	0.0635541	0.08157056
DF0001309	-3.42547	-1.82616	0.364415	0.11598381
DF0001310	-1.53645	-1.74457	0.11135	0.112608414
DF0001313	-2.01413	-2.26025	0.401891	0.08419013
DF0001316	-0.12856	-1.32034	0.0811941	0.140865856
DF0001317	-0.00673	-0.56483	0.104528	0.12428125
DF0001318	-0.08201	-0.73632	0.0928247	0.149302358
DF0001320	-0.05703	-0.75385	0.0843869	0.138274554
DF0001321	-0.1086	-0.71636	0.0830084	0.137481062
DF0001325	-2.51357	-1.90879	0.0772849	0.085902416
DF0001331	-3.25135	-2.33533	0.0406259	0.126299278
DF0001334	-3.02197	-2.14384	0.111411	0.116531917
DF0001335	-3.16535	-1.96774	0.135797	0.073280724
DF0001731	-1.7905	-2.13593	0.191237	0.091619348
DF0001732	-2.40506	-1.86387	0.224292	0.10377606
